# Augmenting Radiation Sensitivity by Targeting PAR-Dependent Replication Fork Vulnerability in *IDH-*Mutant Glioma

**DOI:** 10.64898/2026.08.08.743634

**Authors:** Yosuke Kitagawa, Ali Nasser, Ami Kobayashi, Ethan Wetzel, Lisa Melamed, Chia-Chen Chang, Hiroaki Nagashima, Julie J. Miller, Hiroaki Wakimoto, Daniel P. Cahill

**Author notes:** **Corresponding Authors**, Hiroaki Wakimoto^1,2^, and Daniel P. Cahill^1,2^.

## Abstract

Mutations in isocitrate dehydrogenase 1 (*IDH1*) drive the early stages of gliomagenesis while simultaneously imposing replication stress that creates targetable vulnerabilities. Using both *in vitro* and *in vivo* models, we show that inhibition of poly(ADP-ribose) glycohydrolase (PARG) induces a poly(ADP-ribose) (PAR)-dependent augmentation of radiosensitivity in *IDH1*-mutant glioma cells. Metabolic repletion of NAD^+^ fails to rescue this effect, indicating that the vulnerability cannot be explained solely by NAD^+^ depletion. Instead, PARG inhibition profoundly alters replication fork progression and S-phase kinetics in *IDH1*-mutant cells. Mechanistically, ionizing radiation preferentially activates replication fork-associated damage response proteins DNA-dependent protein kinase catalytic subunit (DNA-PKcs) and X-ray repair cross-complementing protein 1 (XRCC1) in *IDH1*-mutant cells, a response partially reversed by pharmacologic inhibition of mutant *IDH1*. Importantly, pharmacologic inhibition of DNA-PKcs with AZD7648 during irradiation disrupts fork-associated repair signaling and markedly enhances cytotoxicity in *IDH1*-mutant glioma models. Together, these findings identify a PAR-dependent replication fork vulnerability that can be therapeutically exploited to selectively enhance radiosensitivity in *IDH1*-mutant gliomas.

**Statement of significance:** *IDH*-mutant gliomas harbor intrinsic replication stress yet lack targeted radiosensitization strategies. We identify a PAR-dependent replication fork vulnerability in which disruption amplifies radiation cytotoxicity by deregulating S-phase fork signaling. Pharmacologic DNA-PKcs inhibition exploits this dependency, providing a genotype-selective approach to enhance radiotherapy in *IDH*-mutant glioma.
