## Supplemental Table1 for "Augmenting Radiation Sensitivity by Targeting PAR-Dependent Replication Fork Vulnerability in *IDH-*Mutant Glioma"

### Sheet: SupplementaryTable_S1_Primary
Supplementary Table S1. Antibodies Used in This Study
Antibody	Host	Clonality	Clone	Supplier	Catalog #	RRID	Application	Dilution
PAR (Poly/Mono-ADP Ribose)	Rabbit	Monoclonal	E6F6A	Cell Signaling Technology	83732	AB_2749858	WB	1:1000
PAR (Poly(ADP-ribose))	Mouse	Monoclonal	10H	Enzo Life Sciences	ALX-804-220-R100	AB_2052275	IF	1:100
Phospho-Histone H2A.X (Ser139)	Rabbit	Polyclonal	—	Cell Signaling Technology	2577	AB_2118010	WB, IF	WB 1:1000; IF 1:100
PARG	Rabbit	Monoclonal	D4E6X	Cell Signaling Technology	66564	AB_2750890	WB	1:1000
IDH1 R132H	Mouse	Monoclonal	H09	Dianova	DIA-H09	AB_2335716	WB	1:1000
beta-Actin	Mouse	Monoclonal	8H10D10	Cell Signaling Technology	3700	AB_2242334	WB	1:2500
XRCC1	Rabbit	Polyclonal	—	Cell Signaling Technology	2735	AB_2218471	WB	1:1000
Cyclophilin B	Rabbit	Monoclonal	D1V5J	Cell Signaling Technology	43603	AB_2799247	WB	1:2500
Phospho-DNA-PKcs (Ser2056)	Rabbit	Monoclonal	E9J4G	Cell Signaling Technology	68716	AB_2939025	WB	1:1000
Cleaved Caspase-3 (Asp175)	Rabbit	Polyclonal	—	Cell Signaling Technology	9661	AB_2341188	WB	1:1000
Vinculin	Rabbit	Monoclonal	42H89L44	Thermo Fisher Scientific	700062	AB_2532280	WB	1:1000
Anti-BrdU (detects CldU)	Rat	Monoclonal	BU1/75 (ICR1)	Abcam	ab6326	AB_305426	DNA Fiber IF	1:100
Anti-BrdU (detects IdU)	Mouse	Monoclonal	B44	BD Biosciences	347580	AB_400326	DNA Fiber IF	1:50
Ki-67	Mouse	Monoclonal	MIB-1	Agilent (Dako)	M7240	AB_2142367	IHC	1:200
Anti-Mouse IgG HRP	Sheep	Polyclonal	—	Cytiva	NA931	AB_772210	WB	1:5000
Anti-Rabbit IgG HRP	Donkey	Polyclonal	—	Cytiva	NA934	AB_772206	WB	1:5000
Anti-Mouse IgG, Alexa Fluor 488	Donkey	Polyclonal	—	Invitrogen	A-21202	AB_141607	IF	1:1000
Anti-Rabbit IgG, Alexa Fluor 594	Donkey	Polyclonal	—	Invitrogen	A-21207	AB_141637	IF	1:1000
Anti-Mouse IgG, Alexa Fluor 488	Donkey	Polyclonal	—	Invitrogen	A-21202	AB_141607	DNA Fiber IF	1:100
Anti-Rat IgG, Alexa Fluor 594	Donkey	Polyclonal	—	Invitrogen	A-21209	AB_2535795	DNA Fiber IF	1:100
Anti-Rabbit IgG HRP Polymer	Horse	—	—	Vector Laboratories	MP-7402	AB_2336528	IHC	Ready-to-use
